# Inclusion of JNK-independent drugs within multi-agent chemotherapy improves response in relapsed high-risk neuroblastoma

**DOI:** 10.1101/2025.04.26.650760

**Authors:** Jeremy Z.R. Han, Monica Phimmachanh, Jordan F. Hastings, King Ho Leong, Boaz H. Ng, Jenny Ni, Angela Fontaine-Titley, Antonia L. Cadell, Yolande EI O’Donnell, Misaki Clearwater, Alvin Kamili, Michelle Haber, Murray Norris, Paul Timpson, Toby N. Trahair, Jamie I. Fletcher, Dirk Fey, Walter Kolch, Sharissa L. Latham, David R. Croucher

## Abstract

The acquisition of a chemoresistant state underlies poor prognosis in many cancers, including neuroblastoma. We previously demonstrated that heterogeneity in apoptosis induction through c-Jun N-Terminal Kinase (JNK) promotes a form of non-genetic chemoresistance in neuroblastoma observable at both patient and single-cell levels. As the maintenance of this JNK-impaired state in the relapse setting is a significant barrier to the efficacy of many standard-of-care chemotherapy drugs, we combined a mechanistic, mathematical model of JNK activation with a paediatric focused drug screen and identified approved oncology drugs capable of inducing apoptosis in a JNK-independent manner. Functional genomics further revealed that synergy between these JNK-independent drugs and standard-of-care chemotherapies emerged from differential utilisation of apoptotic network components, rather than from their direct mechanistic targets. Efficacy studies with PDX models also confirmed that including a JNK-independent drug within existing chemotherapy backbones significantly improved response in the relapse setting, where new approaches are urgently needed.

**One Sentence Summary:** Drug combinations utilising differential sets of network components can overcome the apoptotic impaired state of relapsed high-risk neuroblastoma.
