## Supplementary Table 1 for "Inclusion of JNK-independent drugs within multi-agent chemotherapy improves response in relapsed high-risk neuroblastoma"

### Sheet: Sheet1
DRUG	REFERENCE	COMMENT
Bortezomib	http://clincancerres.aacrjournals.org/content/13/5/1516.short
Ixabepilone	http://clincancerres.aacrjournals.org/content/16/2/750.short
	https://onlinelibrary.wiley.com/doi/full/10.1002/cncr.20977
Vincristine sulfate		Standard of care - used in TVD and COJEC schedules
Docetaxel	http://ascopubs.org/doi/abs/10.1200/jco.1997.15.4.1538
	https://journals.lww.com/jpho-online/Abstract/2009/10000/Treatment_of_Relapsed_Refractory_Pediatric.5.aspx
Romidepsin	https://pubmed.ncbi.nlm.nih.gov/16877737/
Omacetaxine	https://ascopubs.org/doi/10.1200/JCO.22.02836
Doxorubicin		Standard of care - used in TVD schedules
Topotecan		Standard of care - used in TVD and TOTEM schedules
Irinotecan		Standard of care - used in IT schedules
Mitoxantrone	https://www.sciencedirect.com/science/article/pii/S0140673610620028
Vorinostat	https://www.ncbi.nlm.nih.gov/pmc/articles/PMC2917318/
Cytarabine	http://ascopubs.org/doi/abs/10.1200/JCO.2001.19.10.2705
Alisertib	https://www.ncbi.nlm.nih.gov/pubmed/26884555
	https://aacrjournals.org/clincancerres/article/25/11/3229/81526/A-Phase-II-Study-of-Alisertib-in-Children-with
Gemcitabine	https://journals.lww.com/anti-cancerdrugs/Fulltext/2006/08000/Phase_II_study_of_gemcitabine_in_children_with.14.aspx
Valrubicin	https://link.springer.com/article/10.1007/s00280-009-1127-1
Clofarabine	https://pubmed.ncbi.nlm.nih.gov/16622268/
Crizotinib	https://www.sciencedirect.com/science/article/pii/S1470204513700950
Epirubicin	https://ascopubs.org/doi/10.1200/JCO.1994.12.8.1616
Dasatinib	https://www.ncbi.nlm.nih.gov/pmc/articles/PMC3068059/
Vandetanib	https://www.ncbi.nlm.nih.gov/pmc/articles/PMC3020706/
Decitabine	https://onlinelibrary.wiley.com/doi/abs/10.1002/pbc.22607
Pazopanib	https://www.ncbi.nlm.nih.gov/pmc/articles/PMC3739862/
Ifosfamide	http://ascopubs.org/doi/abs/10.1200/JCO.2002.20.2.426
Procarbazine	https://www.jpeds.com/article/S0022-3476(69)80319-7/abstract
Cyclophosphamide		Standard of care - used in COJEC schedule
Etoposide		Standard of care - used in COJEC schedule
Carboplatin		Standard of care - used in COJEC schedule
Cisplatin		Standard of care - used in COJEC schedule
Ceritinib	http://ascopubs.org/doi/abs/10.1200/jco.2015.33.15_suppl.10005
5-Fluorouracil	https://jamanetwork.com/journals/jamapediatrics/fullarticle/499589
Oxaliplatin	https://onlinelibrary.wiley.com/doi/abs/10.1002/cncr.22241
Temozolomide		Standard of care - used in TOTEM schedule
Mafosfamide		Active metabolite of Cyclophosphamide
